# Phylodynamic Analysis of the Global Dispersal and Spatiotemporal Dynamics of HIV-1 Subtype C

**DOI:** 10.64898/2026.06.03.729861

**Authors:** Xingguang Li, Sana Tamim, Gytis Dudas, Amanda Perofsky, Nídia S. Trovão

## Abstract

HIV-1 subtype C is the most prevalent HIV clade globally, yet its cross-continental transmission dynamics remain incompletely resolved due to sampling biases and unquantified analytical uncertainty. We performed a large-scale phylodynamic analysis of 1,221 near full-length genomic sequences from 32 countries (1986–2019). Employing a stratified subsampling strategy to mitigate bias, we systematically benchmarked 16 method combinations, pairing four maximum likelihood phylogenetic tools (FastTree, IQ-TREE, PhyML, RAxML-NG) with four temporal dating methods (TempEst, LSD, treedater, TreeTime). Topological analysis revealed significant discordance between rapid heuristics and higher-precision estimators. The estimated time to the most recent common ancestor (TMRCA) and the timing of individual introductions were highly sensitive to the temporal dating method, while evolutionary rates varied across both phylogenetic and temporal tools. Crucially, counts of viral introductions and the reconstruction of spatial transmission networks were statistically robust across all 16 combinations. Phylogeographic reconstruction confirmed a dominant, recurring dispersal corridor from Africa to Europe, with independent secondary reservoirs in South America and Asia. Ancestral trait reconstruction demonstrated transmission is primarily driven by heterosexual networks, within which “Not Recorded” risk groups were phylogenetically nested. This multi-method benchmarking reveals that while exact chronologies are sensitive to methodological choices, spatial network reconstructions and source-sink classifications remain remarkably consistent. These findings provide a robust map of subtype C’s global expansion and establish highly reliable, scalable workflows for resolving spatial dissemination routes for real-time genomic epidemiology.
