## Supplementary material for "Phylodynamic Analysis of the Global Dispersal and Spatiotemporal Dynamics of HIV-1 Subtype C": Table S1

### Sheet: Table. S1
Supplementary Table S1. Predict difficulty of phylogenetic analysis based on MSAs using Pythia for each of the fifteen datasets.
dataset	difficulty
locrisk260.1	0.36
locrisk260.2	0.34
locrisk260.3	0.34
locrisk378.1	0.45
locrisk378.2	0.45
locrisk378.3	0.45
locrisk468.1	0.53
locrisk468.2	0.52
locrisk468.3	0.53
locrisk527.1	0.56
locrisk527.2	0.56
locrisk527.3	0.56
locrisk574.1	0.59
locrisk574.2	0.58
locrisk574.3	0.58
