## Supplementary material for "Phylodynamic Analysis of the Global Dispersal and Spatiotemporal Dynamics of HIV-1 Subtype C": Table S2

### Sheet: Table. S2
Supplementary Table S2. Concordance of StrainHub degree centrality rankings across phylogenetic methods and subsampled datasets.
resolution	metric	rater	W	chi_sq	df	p	p_formatted	n_raters	n_subjects
continent	Degree Centrality	ML tree method	1	12	3	0.00738316	0.0074	4	4
continent	Degree Centrality	Dataset	1	15	3	0.00181665	0.0018	5	4
continent	Degree Centrality	All combinations	0.9525	171.45	3	6.17371e-37	< 0.0001	60	4
continent	In-degree Centrality	ML tree method	0.9562	11.48	3	0.00941606	0.0094	4	4
continent	In-degree Centrality	Dataset	1	15	3	0.00181665	0.0018	5	4
continent	In-degree Centrality	All combinations	0.8425	151.66	3	1.15808e-32	< 0.0001	60	4
continent	Out-degree Centrality	ML tree method	1	12	3	0.00738316	0.0074	4	4
continent	Out-degree Centrality	Dataset	1	15	3	0.00181665	0.0018	5	4
continent	Out-degree Centrality	All combinations	0.8351	150.32	3	2.25328e-32	< 0.0001	60	4
continent	Betweenness Centrality	ML tree method	0.9	10.8	3	0.012858	0.0129	4	4
continent	Betweenness Centrality	Dataset	0.9	13.5	3	0.00367113	0.0037	5	4
continent	Betweenness Centrality	All combinations	0.8455	152.19	3	8.87811e-33	< 0.0001	60	4
continent	Closeness Centrality	ML tree method	0.8	9.6	3	0.022291	0.0223	4	4
continent	Closeness Centrality	Dataset	0.8	12	3	0.00738316	0.0074	5	4
continent	Closeness Centrality	All combinations	0.8	144	3	5.18685e-31	< 0.0001	60	4
continent	Source Hub Ratio	ML tree method	0.925	11.1	3	0.0111972	0.0112	4	4
continent	Source Hub Ratio	Dataset	1	15	3	0.00181665	0.0018	5	4
continent	Source Hub Ratio	All combinations	0.8414	151.44	3	1.28542e-32	< 0.0001	60	4
region	Degree Centrality	ML tree method	0.9713	46.62	12	5.41566e-06	< 0.0001	4	13
region	Degree Centrality	Dataset	0.9762	58.57	12	4.10984e-08	< 0.0001	5	13
region	Degree Centrality	All combinations	0.8522	613.58	12	1.33209e-123	< 0.0001	60	13
region	In-degree Centrality	ML tree method	0.9722	46.66	12	5.32756e-06	< 0.0001	4	13
region	In-degree Centrality	Dataset	0.9284	55.7	12	1.35463e-07	< 0.0001	5	13
region	In-degree Centrality	All combinations	0.6985	502.89	12	5.38402e-100	< 0.0001	60	13
region	Out-degree Centrality	ML tree method	0.9468	45.45	12	8.64384e-06	< 0.0001	4	13
region	Out-degree Centrality	Dataset	0.9682	58.09	12	5.01079e-08	< 0.0001	5	13
region	Out-degree Centrality	All combinations	0.8382	603.49	12	1.90976e-121	< 0.0001	60	13
region	Betweenness Centrality	ML tree method	0.8867	42.56	12	2.67945e-05	< 0.0001	4	13
region	Betweenness Centrality	Dataset	0.9218	55.31	12	1.59539e-07	< 0.0001	5	13
region	Betweenness Centrality	All combinations	0.7525	541.8	12	2.76671e-108	< 0.0001	60	13
region	Closeness Centrality	ML tree method	0.9629	46.22	12	6.35877e-06	< 0.0001	4	13
region	Closeness Centrality	Dataset	0.9749	58.5	12	4.23628e-08	< 0.0001	5	13
region	Closeness Centrality	All combinations	0.8568	616.93	12	2.56375e-124	< 0.0001	60	13
region	Source Hub Ratio	ML tree method	0.9334	44.8	12	1.11408e-05	< 0.0001	4	13
region	Source Hub Ratio	Dataset	0.9613	57.68	12	5.95823e-08	< 0.0001	5	13
region	Source Hub Ratio	All combinations	0.8266	595.12	12	1.16507e-119	< 0.0001	60	13
country	Degree Centrality	ML tree method	0.9631	107.86	28	2.59595e-11	< 0.0001	4	29
country	Degree Centrality	Dataset	0.9537	133.52	28	1.05528e-15	< 0.0001	5	29
country	Degree Centrality	All combinations	0.8879	1491.61	28	4.56082e-297	< 0.0001	60	29
country	In-degree Centrality	ML tree method	0.8569	95.97	28	2.25729e-09	< 0.0001	4	29
country	In-degree Centrality	Dataset	0.8403	117.64	28	5.88255e-13	< 0.0001	5	29
country	In-degree Centrality	All combinations	0.7896	1326.5	28	7.08982e-262	< 0.0001	60	29
country	Out-degree Centrality	ML tree method	0.9369	104.94	28	7.90178e-11	< 0.0001	4	29
country	Out-degree Centrality	Dataset	0.8967	125.53	28	2.6033e-14	< 0.0001	5	29
country	Out-degree Centrality	All combinations	0.7743	1300.77	28	2.12253e-256	< 0.0001	60	29
country	Betweenness Centrality	ML tree method	0.8628	96.63	28	1.76851e-09	< 0.0001	4	29
country	Betweenness Centrality	Dataset	0.8493	118.91	28	3.58522e-13	< 0.0001	5	29
country	Betweenness Centrality	All combinations	0.7074	1188.36	28	1.68382e-232	< 0.0001	60	29
country	Closeness Centrality	ML tree method	0.9842	110.23	28	1.04515e-11	< 0.0001	4	29
country	Closeness Centrality	Dataset	0.9671	135.39	28	4.94464e-16	< 0.0001	5	29
country	Closeness Centrality	All combinations	0.9096	1528.05	28	7.60727e-305	< 0.0001	60	29
country	Source Hub Ratio	ML tree method	0.9337	104.57	28	9.08727e-11	< 0.0001	4	29
country	Source Hub Ratio	Dataset	0.8903	124.65	28	3.70758e-14	< 0.0001	5	29
country	Source Hub Ratio	All combinations	0.726	1219.7	28	3.70126e-239	< 0.0001	60	29
risk4	Degree Centrality	ML tree method	0.925	11.1	3	0.0111972	0.0112	4	4
risk4	Degree Centrality	Dataset	0.936	14.04	3	0.00285121	0.0029	5	4
risk4	Degree Centrality	All combinations	0.9094	163.7	3	2.91468e-35	< 0.0001	60	4
risk4	In-degree Centrality	ML tree method	0.6188	7.43	3	0.0595172	0.0595	4	4
risk4	In-degree Centrality	Dataset	0.648	9.72	3	0.0211025	0.0211	5	4
risk4	In-degree Centrality	All combinations	0.172	30.96	3	8.66694e-07	< 0.0001	60	4
risk4	Out-degree Centrality	ML tree method	1	12	3	0.00738316	0.0074	4	4
risk4	Out-degree Centrality	Dataset	0.936	14.04	3	0.00285121	0.0029	5	4
risk4	Out-degree Centrality	All combinations	0.8084	145.5	3	2.45654e-31	< 0.0001	60	4
risk4	Betweenness Centrality	ML tree method	0.825	9.9	3	0.0194356	0.0194	4	4
risk4	Betweenness Centrality	Dataset	0.836	12.54	3	0.00574474	0.0057	5	4
risk4	Betweenness Centrality	All combinations	0.799	143.82	3	5.68592e-31	< 0.0001	60	4
risk4	Closeness Centrality	ML tree method	0.8	9.6	3	0.022291	0.0223	4	4
risk4	Closeness Centrality	Dataset	0.8	12	3	0.00738316	0.0074	5	4
risk4	Closeness Centrality	All combinations	0.8	144	3	5.18685e-31	< 0.0001	60	4
risk4	Source Hub Ratio	ML tree method	0.775	9.3	3	0.025557	0.0256	4	4
risk4	Source Hub Ratio	Dataset	0.808	12.12	3	0.00698319	0.007	5	4
risk4	Source Hub Ratio	All combinations	0.6241	112.34	3	3.44114e-24	< 0.0001	60	4
risk5	Degree Centrality	ML tree method	0.925	14.8	4	0.00513452	0.0051	4	5
risk5	Degree Centrality	Dataset	0.934	18.68	4	0.00090826	0.0009	5	5
risk5	Degree Centrality	All combinations	0.8254	198.09	4	9.65566e-42	< 0.0001	60	5
risk5	In-degree Centrality	ML tree method	0.8969	14.35	4	0.00625785	0.0063	4	5
risk5	In-degree Centrality	Dataset	0.824	16.48	4	0.00243829	0.0024	5	5
risk5	In-degree Centrality	All combinations	0.3967	95.22	4	1.02488e-19	< 0.0001	60	5
risk5	Out-degree Centrality	ML tree method	1	16	4	0.00301916	0.003	4	5
risk5	Out-degree Centrality	Dataset	1	20	4	0.000499399	0.0005	5	5
risk5	Out-degree Centrality	All combinations	0.8869	212.86	4	6.45477e-45	< 0.0001	60	5
risk5	Betweenness Centrality	ML tree method	0.7625	12.2	4	0.0159244	0.0159	4	5
risk5	Betweenness Centrality	Dataset	0.8	16	4	0.00301916	0.003	5	5
risk5	Betweenness Centrality	All combinations	0.7594	182.25	4	2.44668e-38	< 0.0001	60	5
risk5	Closeness Centrality	ML tree method	0.9625	15.4	4	0.0039396	0.0039	4	5
risk5	Closeness Centrality	Dataset	0.886	17.72	4	0.00139968	0.0014	5	5
risk5	Closeness Centrality	All combinations	0.7654	183.69	4	1.20023e-38	< 0.0001	60	5
risk5	Source Hub Ratio	ML tree method	0.9625	15.4	4	0.0039396	0.0039	4	5
risk5	Source Hub Ratio	Dataset	0.952	19.04	4	0.000771849	0.0008	5	5
risk5	Source Hub Ratio	All combinations	0.7017	168.42	4	2.28701e-35	< 0.0001	60	5
risk6	Degree Centrality	ML tree method	0.9125	18.25	5	0.00264887	0.0026	4	6
risk6	Degree Centrality	Dataset	0.7886	19.71	5	0.00141376	0.0014	5	6
risk6	Degree Centrality	All combinations	0.7496	224.89	5	1.33266e-46	< 0.0001	60	6
risk6	In-degree Centrality	ML tree method	0.9661	19.32	5	0.00167433	0.0017	4	6
risk6	In-degree Centrality	Dataset	0.8057	20.14	5	0.00117488	0.0012	5	6
risk6	In-degree Centrality	All combinations	0.3941	118.22	5	7.48838e-24	< 0.0001	60	6
risk6	Out-degree Centrality	ML tree method	0.9875	19.75	5	0.00139216	0.0014	4	6
risk6	Out-degree Centrality	Dataset	0.9817	24.54	5	0.000170698	0.0002	5	6
risk6	Out-degree Centrality	All combinations	0.8745	262.35	5	1.22746e-54	< 0.0001	60	6
risk6	Betweenness Centrality	ML tree method	0.6875	13.75	5	0.0172779	0.0173	4	6
risk6	Betweenness Centrality	Dataset	0.6903	17.26	5	0.00403707	0.004	5	6
risk6	Betweenness Centrality	All combinations	0.6862	205.87	5	1.57809e-42	< 0.0001	60	6
risk6	Closeness Centrality	ML tree method	0.8929	17.86	5	0.00313088	0.0031	4	6
risk6	Closeness Centrality	Dataset	0.7943	19.86	5	0.00132926	0.0013	5	6
risk6	Closeness Centrality	All combinations	0.7148	214.45	5	2.29696e-44	< 0.0001	60	6
risk6	Source Hub Ratio	ML tree method	0.9714	19.43	5	0.00159892	0.0016	4	6
risk6	Source Hub Ratio	Dataset	0.9543	23.86	5	0.000231275	0.0002	5	6
risk6	Source Hub Ratio	All combinations	0.7827	234.8	5	1.00171e-48	< 0.0001	60	6
