## Supplementary material for "Phylodynamic Analysis of the Global Dispersal and Spatiotemporal Dynamics of HIV-1 Subtype C": Table S3

### Sheet: Table. S3
Supplementary Table S3. Concordance of TreeTime source-sink scores across phylogenetic and temporal dating methods and subsampled datasets.
resolution	metric	rater	W	chi_sq	df	p	p_formatted	n_raters	n_subjects
continent	Export (source activity)	ML tree method	1	12	3	0.00738316	0.0074	4	4
continent	Export (source activity)	Temporal method	1	12	3	0.00738316	0.0074	4	4
continent	Export (source activity)	Dataset	1	15	3	0.00181665	0.0018	5	4
continent	Export (source activity)	All combinations	0.9418	678.07	3	1.19301e-146	< 0.0001	240	4
continent	Import (sink activity)	ML tree method	0.925	11.1	3	0.0111972	0.0112	4	4
continent	Import (sink activity)	Temporal method	0.925	11.1	3	0.0111972	0.0112	4	4
continent	Import (sink activity)	Dataset	0.904	13.56	3	0.00356957	0.0036	5	4
continent	Import (sink activity)	All combinations	0.9	648.01	3	3.93629e-140	< 0.0001	240	4
continent	Source-Sink Score	ML tree method	1	12	3	0.00738316	0.0074	4	4
continent	Source-Sink Score	Temporal method	1	12	3	0.00738316	0.0074	4	4
continent	Source-Sink Score	Dataset	1	15	3	0.00181665	0.0018	5	4
continent	Source-Sink Score	All combinations	0.9487	683.06	3	9.91502e-148	< 0.0001	240	4
country	Export (source activity)	ML tree method	0.8978	100.56	28	4.11047e-10	< 0.0001	4	29
country	Export (source activity)	Temporal method	0.8848	99.1	28	7.08763e-10	< 0.0001	4	29
country	Export (source activity)	Dataset	0.8809	123.33	28	6.2596e-14	< 0.0001	5	29
country	Export (source activity)	All combinations	0.6811	4576.82	28	0	< 0.0001	240	29
country	Import (sink activity)	ML tree method	0.9095	101.87	28	2.51715e-10	< 0.0001	4	29
country	Import (sink activity)	Temporal method	0.8915	99.84	28	5.36987e-10	< 0.0001	4	29
country	Import (sink activity)	Dataset	0.9044	126.62	28	1.69032e-14	< 0.0001	5	29
country	Import (sink activity)	All combinations	0.8461	5686.07	28	0	< 0.0001	240	29
country	Source-Sink Score	ML tree method	0.8963	100.39	28	4.38415e-10	< 0.0001	4	29
country	Source-Sink Score	Temporal method	0.8756	98.07	28	1.03825e-09	< 0.0001	4	29
country	Source-Sink Score	Dataset	0.8738	122.33	28	9.30319e-14	< 0.0001	5	29
country	Source-Sink Score	All combinations	0.658	4422.04	28	0	< 0.0001	240	29
region	Export (source activity)	ML tree method	0.9358	44.92	12	1.06455e-05	< 0.0001	4	13
region	Export (source activity)	Temporal method	0.8874	42.59	12	2.64532e-05	< 0.0001	4	13
region	Export (source activity)	Dataset	0.9338	56.03	12	1.18179e-07	< 0.0001	5	13
region	Export (source activity)	All combinations	0.8221	2367.62	12	0	< 0.0001	240	13
region	Import (sink activity)	ML tree method	0.9918	47.6	12	3.66203e-06	< 0.0001	4	13
region	Import (sink activity)	Temporal method	0.9918	47.6	12	3.66203e-06	< 0.0001	4	13
region	Import (sink activity)	Dataset	0.99	59.4	12	2.90314e-08	< 0.0001	5	13
region	Import (sink activity)	All combinations	0.9466	2726.23	12	0	< 0.0001	240	13
region	Source-Sink Score	ML tree method	0.9447	45.35	12	8.98851e-06	< 0.0001	4	13
region	Source-Sink Score	Temporal method	0.8961	43.01	12	2.24592e-05	< 0.0001	4	13
region	Source-Sink Score	Dataset	0.918	55.08	12	1.75017e-07	< 0.0001	5	13
region	Source-Sink Score	All combinations	0.7486	2156.09	12	0	< 0.0001	240	13
risk4	Export (source activity)	ML tree method	1	12	3	0.00738316	0.0074	4	4
risk4	Export (source activity)	Temporal method	1	12	3	0.00738316	0.0074	4	4
risk4	Export (source activity)	Dataset	0.904	13.56	3	0.00356957	0.0036	5	4
risk4	Export (source activity)	All combinations	0.6882	495.53	3	4.44825e-107	< 0.0001	240	4
risk4	Import (sink activity)	ML tree method	1	12	3	0.00738316	0.0074	4	4
risk4	Import (sink activity)	Temporal method	1	12	3	0.00738316	0.0074	4	4
risk4	Import (sink activity)	Dataset	0.904	13.56	3	0.00356957	0.0036	5	4
risk4	Import (sink activity)	All combinations	0.7283	524.4	3	2.46262e-113	< 0.0001	240	4
risk4	Source-Sink Score	ML tree method	1	12	3	0.00738316	0.0074	4	4
risk4	Source-Sink Score	Temporal method	1	12	3	0.00738316	0.0074	4	4
risk4	Source-Sink Score	Dataset	0.68	10.2	3	0.0169404	0.0169	5	4
risk4	Source-Sink Score	All combinations	0.6707	482.92	3	2.39301e-104	< 0.0001	240	4
risk5	Export (source activity)	ML tree method	1	16	4	0.00301916	0.003	4	5
risk5	Export (source activity)	Temporal method	1	16	4	0.00301916	0.003	4	5
risk5	Export (source activity)	Dataset	0.952	19.04	4	0.000771849	0.0008	5	5
risk5	Export (source activity)	All combinations	0.8378	804.3	4	8.98254e-173	< 0.0001	240	5
risk5	Import (sink activity)	ML tree method	1	16	4	0.00301916	0.003	4	5
risk5	Import (sink activity)	Temporal method	0.9625	15.4	4	0.0039396	0.0039	4	5
risk5	Import (sink activity)	Dataset	0.856	17.12	4	0.00183188	0.0018	5	5
risk5	Import (sink activity)	All combinations	0.7746	743.57	4	1.27703e-159	< 0.0001	240	5
risk5	Source-Sink Score	ML tree method	1	16	4	0.00301916	0.003	4	5
risk5	Source-Sink Score	Temporal method	1	16	4	0.00301916	0.003	4	5
risk5	Source-Sink Score	Dataset	0.928	18.56	4	0.000958827	0.001	5	5
risk5	Source-Sink Score	All combinations	0.8395	805.93	4	3.99069e-173	< 0.0001	240	5
risk6	Export (source activity)	ML tree method	0.9786	19.57	5	0.00150354	0.0015	4	6
risk6	Export (source activity)	Temporal method	0.9786	19.57	5	0.00150354	0.0015	4	6
risk6	Export (source activity)	Dataset	0.9406	23.51	5	0.000269097	0.0003	5	6
risk6	Export (source activity)	All combinations	0.8343	1001.21	5	3.29258e-214	< 0.0001	240	6
risk6	Import (sink activity)	ML tree method	1	20	5	0.00124973	0.0012	4	6
risk6	Import (sink activity)	Temporal method	0.9732	19.46	5	0.00157453	0.0016	4	6
risk6	Import (sink activity)	Dataset	0.872	21.8	5	0.000571472	0.0006	5	6
risk6	Import (sink activity)	All combinations	0.8372	1004.69	5	5.79273e-215	< 0.0001	240	6
risk6	Source-Sink Score	ML tree method	0.9786	19.57	5	0.00150354	0.0015	4	6
risk6	Source-Sink Score	Temporal method	0.9786	19.57	5	0.00150354	0.0015	4	6
risk6	Source-Sink Score	Dataset	0.9269	23.17	5	0.00031302	0.0003	5	6
risk6	Source-Sink Score	All combinations	0.8334	1000.1	5	5.71782e-214	< 0.0001	240	6
