## Supplementary material for "Phylodynamic Analysis of the Global Dispersal and Spatiotemporal Dynamics of HIV-1 Subtype C": Table S4

### Sheet: Table. S4
Supplementary Table S4. Linear mixed-effects model results for introduction time benchmarking.
Variable	Coefficient	95% CI	p
(Intercept)	1999.66	1994.00 – 2005.32	<0.001
tmp [TempEst]	-6.29	-7.59 – -4.99	<0.001
tmp [treedater]	0.11	-1.18 – 1.39	0.869
tmp [TreeTime]	-1.58	-2.87 – -0.29	0.016
phy [IQ-TREE]	0.1	-1.18 – 1.38	0.875
phy [PhyML]	-0.08	-1.36 – 1.20	0.901
phy [RAxML-NG]	-0.08	-1.37 – 1.19	0.893
tmp [TempEst] × phy [IQ-TREE]	2.59	0.77 – 4.42	0.005
tmp [treedater] × phy [IQ-TREE]	0.83	-0.98 – 2.64	0.369
tmp [TreeTime] × phy [IQ-TREE]	-0.16	-1.97 – 1.66	0.866
tmp [TempEst] × phy [PhyML]	1.84	0.02 – 3.65	0.047
tmp [treedater] × phy [PhyML]	0.89	-0.91 – 2.70	0.332
tmp [TreeTime] × phy [PhyML]	0.53	-1.29 – 2.34	0.57
tmp [TempEst] × phy [RAxML-NG]	2.07	0.25 – 3.90	0.026
tmp [treedater] × phy [RAxML-NG]	1.07	-0.74 – 2.87	0.247
tmp [TreeTime] × phy [RAxML-NG]	0.14	-1.68 – 1.95	0.884
Random Effects
σ2		329.38
t00 country pair		47.88
t00 to		117.11
t00 from		24.7
t00 dataset		0.23
ICC		0.37
N from		13
N to		29
N country pair		58
N dataset		15
Observations		24781
Marginal R2 / Conditional R2		0.009 / 0.371
