## Supplementary material for "Phylodynamic Analysis of the Global Dispersal and Spatiotemporal Dynamics of HIV-1 Subtype C": Tables 1-4

### Sheet: Table 1
Table 1. Maximum-likelihood phylogenetic estimates of evolutionary rates and times to the most recent common ancestor (tMRCAs) for near full-length HIV-1 subtype C genomes were obtained using TempEst.
Dataset	Number of genomes	TempEst
		TMRCA				Evolutionary rate ( x10-3 substitutions/site/year)
		FastTree	IQ-TREE	PhyML	RAxML-NG	FastTree	IQ-TREE	PhyML	RAxML-NG
locrisk260.1	260	1939-11-01	1948-04-11	1949-03-15	1947-06-18	1.533	1.3749	1.417	1.3801
locrisk260.2	260	1935-04-11	1949-01-21	1947-12-05	1948-11-04	1.5435	1.3866	1.371	1.3986
locrisk260.3	260	1941-10-20	1943-06-26	1945-04-04	1946-06-19	1.5778	1.3794	1.2974	1.3707
locrisk378.1	378	1931-02-15	1940-09-23	1941-10-02	1939-01-19	1.4101	1.2295	1.2762	1.2493
locrisk378.2	378	1929-06-03	1933-10-06	1943-01-23	1935-05-16	1.346	1.2243	1.3174	1.2259
locrisk378.3	378	1925-10-01	1930-11-12	1930-12-26	1935-05-16	1.3618	1.1803	1.1983	1.2228
locrisk468.1	468	1922-05-22	1933-11-26	1932-10-22	1932-10-01	1.3214	1.2447	1.2322	1.2271
locrisk468.2	468	1931-03-25	1939-09-27	1939-02-16	1934-04-05	1.5314	1.2782	1.2685	1.3111
locrisk468.3	468	1931-12-30	1937-11-14	1936-05-07	1935-07-11	1.3844	1.2312	1.2859	1.2047
locrisk527.1	527	1922-02-15	1930-05-11	1932-03-26	1930-03-28	1.3079	1.1854	1.2034	1.1967
locrisk527.2	527	1915-04-15	1928-06-25	1933-05-21	1931-05-23	1.2303	1.1562	1.2608	1.2297
locrisk527.3	527	1927-12-08	1930-03-19	1929-03-01	1932-12-22	1.3973	1.1963	1.1884	1.2294
locrisk574.1	574	1925-12-25	1929-07-22	1932-06-21	1931-08-29	1.3692	1.2066	1.2102	1.2378
locrisk574.2	574	1921-11-08	1935-01-01	1932-07-25	1930-06-05	1.3178	1.3295	1.2387	1.2065
locrisk574.3	574	1926-09-17	1933-05-28	1935-02-01	1931-11-08	1.3952	1.227	1.2717	1.2398

### Sheet: Table 2
Table 2. Maximum-likelihood phylogenetic estimates of evolutionary rates and times to the most recent common ancestor (tMRCAs) for near–full-length HIV-1 subtype C genomes were obtained using LSD.
Dataset	Number of genomes	LSD
		TMRCA				Evolutionary rate ( x10-3 substitutions/site/year)
		FastTree	IQ-TREE	PhyML	RAxML-NG	FastTree	IQ-TREE	PhyML	RAxML-NG
locrisk260.1	260	1948-08-14	1953-09-02	1954-09-02	1954-08-11	1.4618	1.30979	1.34688	1.34346
locrisk260.2	260	1949-06-17	1953-06-21	1953-12-28	1953-09-20	1.49602	1.31074	1.31938	1.32141
locrisk260.3	260	1949-04-24	1953-12-24	1950-08-04	1950-02-28	1.46082	1.30899	1.29551	1.28843
locrisk378.1	378	1942-11-10	1946-07-02	1941-07-31	1941-04-02	1.32497	1.15753	1.1431	1.14001
locrisk378.2	378	1935-09-06	1937-01-08	1943-09-20	1940-01-22	1.24838	1.11109	1.10627	1.09421
locrisk378.3	378	1940-10-16	1938-07-13	1939-01-30	1939-10-01	1.37388	1.1197	1.13489	1.12518
locrisk468.1	468	1937-12-10	1936-10-01	1936-09-02	1936-12-02	1.31695	1.10266	1.09384	1.09952
locrisk468.2	468	1942-07-17	1937-11-14	1939-01-15	1935-12-06	1.39185	1.09766	1.09472	1.1011
locrisk468.3	468	1943-04-09	1937-01-19	1937-04-09	1936-09-20	1.39666	1.08342	1.09015	1.07743
locrisk527.1	527	1938-04-16	1935-06-06	1934-10-23	1935-10-05	1.35353	1.08357	1.07254	1.07943
locrisk527.2	527	1939-04-24	1934-10-09	1934-04-27	1933-05-30	1.37254	1.07251	1.0836	1.08266
locrisk527.3	527	1937-07-09	1935-05-12	1936-02-10	1937-01-22	1.33175	1.08288	1.08125	1.09425
locrisk574.1	574	1939-09-06	1934-11-07	1936-01-26	1936-05-08	1.37289	1.09214	1.06123	1.0885
locrisk574.2	574	1940-11-25	1938-07-28	1937-05-08	1937-04-13	1.37805	1.09882	1.0749	1.10313
locrisk574.3	574	1938-05-27	1936-02-06	1936-10-30	1936-04-05	1.33689	1.09558	1.08779	1.09414

### Sheet: Table 3
Table 3. Maximum-likelihood phylogenetic estimates of evolutionary rates and times to the most recent common ancestor (tMRCAs) for near–full-length HIV-1 subtype C genomes were obtained using treedater.
Dataset	Number of genomes	treedater
		TMRCA				Evolutionary rate ( x10-3 substitutions/site/year)
		FastTree	IQ-TREE	PhyML	RAxML-NG	FastTree	IQ-TREE	PhyML	RAxML-NG
locrisk260.1	260	1947-04-25	1954-09-26	1953-08-28	1953-08-24	1.52185	1.41707	1.39299	1.38965
locrisk260.2	260	1946-12-22	1954-12-31	1954-08-17	1954-05-23	1.54757	1.42611	1.41218	1.40785
locrisk260.3	260	1948-08-03	1952-08-31	1951-04-02	1952-09-03	1.53712	1.38901	1.34486	1.40714
locrisk378.1	378	1943-09-26	1955-03-09	1953-04-10	1944-11-17	1.45157	1.43093	1.45314	1.2205
locrisk378.2	378	1939-11-13	1940-06-24	1946-02-23	1951-11-29	1.39021	1.18937	1.16766	1.41637
locrisk378.3	378	1937-12-04	1949-05-06	1939-03-12	1941-03-16	1.40325	1.41757	1.16509	1.18989
locrisk468.1	468	1937-05-20	1940-05-02	1948-06-02	1941-04-03	1.39004	1.18973	1.39541	1.20056
locrisk468.2	468	1953-12-13	1943-05-04	1951-04-30	1947-08-12	1.80786	1.20629	1.39763	1.3936
locrisk468.3	468	1941-09-18	1941-10-07	1942-01-15	1942-03-18	1.42471	1.1716	1.20035	1.17666
locrisk527.1	527	1934-01-25	1938-01-11	1937-05-09	1948-11-02	1.34595	1.1475	1.13382	1.40407
locrisk527.2	527	1938-02-09	1937-10-28	1947-06-21	1937-03-04	1.42609	1.14545	1.39987	1.16321
locrisk527.3	527	1936-12-22	1947-04-25	1940-06-19	1950-02-12	1.40176	1.37876	1.18346	1.43028
locrisk574.1	574	1937-10-12	1941-03-31	1951-08-25	1951-11-06	1.40925	1.22727	1.4458	1.4851
locrisk574.2	574	1943-02-19	1949-11-08	1948-01-03	1950-06-02	1.50951	1.39806	1.35359	1.44671
locrisk574.3	574	1948-04-21	1939-10-17	1943-08-31	1938-10-16	1.65502	1.18248	1.23399	1.16167

### Sheet: Table 4
Table 4. Maximum-likelihood phylogenetic estimates of evolutionary rates and times to the most recent common ancestor (tMRCAs) for near–full-length HIV-1 subtype C genomes were obtained using TreeTime.
Dataset	Number of genomes	TreeTime
		TMRCA				Evolutionary rate ( x10-3 substitutions/site/year)
		FastTree	IQ-TREE	PhyML	RAxML-NG	FastTree	IQ-TREE	PhyML	RAxML-NG
locrisk260.1	260	1934-03-15	1942-02-06	1944-02-06	1941-08-07	1.1	1.14	1.16	1.16
locrisk260.2	260	1931-02-06	1940-04-19	1941-07-02	1941-11-25	1.08	1.15	1.15	1.15
locrisk260.3	260	1935-10-19	1935-11-25	1938-10-19	1937-02-06	1.12	1.12	1.08	1.13
locrisk378.1	378	1929-10-19	1931-03-15	1934-07-02	1930-07-02	1	0.981	1.05	1
locrisk378.2	378	1926-07-02	1924-08-07	1937-05-27	1927-08-07	0.976	0.978	1.08	0.993
locrisk378.3	378	1928-01-01	1923-09-13	1924-10-19	1927-04-20	0.975	0.939	0.95	0.981
locrisk468.1	468	1922-11-25	1929-05-27	1927-10-19	1925-05-27	0.941	1	0.981	0.983
locrisk468.2	468	1930-07-02	1934-08-07	1928-09-13	1931-08-07	1.08	1.07	1.02	1.05
locrisk468.3	468	1926-09-13	1931-01-01	1930-02-06	1922-03-15	0.984	1.02	1.03	0.955
locrisk527.1	527	1919-11-25	1922-09-13	1926-08-07	1923-07-02	0.912	0.946	0.968	0.941
locrisk527.2	527	1913-01-01	1922-07-02	1929-08-07	1927-10-19	0.847	0.924	1.03	0.981
locrisk527.3	527	1927-10-19	1922-07-02	1922-08-07	1928-05-26	1	0.961	0.949	0.993
locrisk574.1	574	1926-11-25	1926-10-19	1927-01-01	1929-07-02	0.969	0.975	1	1.01
locrisk574.2	574	1921-07-02	1928-11-25	1923-07-02	1927-07-02	0.918	1.08	0.989	0.977
locrisk574.3	574	1929-04-20	1930-09-13	1930-09-13	1928-04-19	0.998	0.993	1.02	0.994
